# Subcytoplasmic location of translation controls protein output

**DOI:** 10.1101/2022.11.04.515216

**Authors:** Ellen L. Horste, Mervin M. Fansler, Ting Cai, Xiuzhen Chen, Sibylle Mitschka, Gang Zhen, Flora C. Y. Lee, Jernej Ule, Christine Mayr

## Abstract

The cytoplasm is highly compartmentalized, but the extent and consequences of subcytopIasmic mRNA localization in non-polarized cells are largely unknown. We determined mRNA enrichment in TIS granules (TGs) and the rough endopIasmic reticuIum (ER) through particle sorting and isolated cytosolic mRNAs by digitonin extraction. When focusing on non-membrane protein-encoding mRNAs, we observed that 52% have a biased transcript distribution across these compartments. Compartment enrichment is determined by a combinatorial code based on mRNA length, exon length, and 3′UTR-bound RNA-binding proteins. Compartment-biased mRNAs differ in the functional classes of their encoded proteins: TG-enriched mRNAs encode low-abundance proteins with strong enrichment of transcription factors, whereas ER-enriched mRNAs encode large and highly expressed proteins. Compartment localization is an important determinant of mRNA and protein abundance, which is supported by reporter experiments showing that redirecting cytosolic mRNAs to the ER increases their protein expression. In summary, the cytoplasm is functionally compartmentaIized by local translation environments.
