## Supplementary material for "Subcytoplasmic location of translation controls protein output": Table S2

### Sheet: TG-ER validation
	smRNA-FISH						RNA-seq							mRNA architecture					RBP-CLIP
Gene name	N (number of cells investigated)	smRNA-FISH	Fraction in TG	Fraction in ER	TG enrichment	ER enrichment	RNA-seq	LS-TG	LS-ER	LS-CY	TG enrichment	ER enrichment	CY enrichment	mRNA length	CDS/protein size	3′UTR length	CDS exon length	Exon number	TIS11B	TIA1/L1	LARP4B	METAP2	HUR	PUM2	HNRNPC
BAG3	17	TG	0.23	0.33	2.09	1.14	TG	0.62	0.22	0.16	1.86	0.72	0.47	2561	576	537	432	4	11	2	4	0	1	1	0
DUSP1	30	TG	0.22	0.35	2	1.21	TG	0.71	0.16	0.12	2.13	0.55	0.36	2013	368	672	276	4	7	32	8	0	2	2	4
DNAJB1	25	TG	0.18	0.29	1.64	1	TG	0.77	0.1	0.13	2.3	0.32	0.39	2242	341	1176	341	3	21	3	7	0	0	0	0
IDH1	18	ER	0.13	0.44	1.18	1.52	ER	0.31	0.43	0.26	0.94	1.41	0.75	2318	415	852	156	10	4	21	4	0	5	0	0
TES	34	ER	0.14	0.36	1.27	1.25	ER	0.39	0.53	0.08	1.17	1.75	0.24	2736	422	1301	181	7	11	58	7	0	10	5	3
ALDH18A1	22	ER	0.11	0.36	1	1.25	ER	0.35	0.51	0.14	1.04	1.7	0.4	3352	796	833	140	18	10	16	5	0	3	0	0
PLA2G4A	17	ER	0.06	0.45	0.55	1.55	ER	0.33	0.5	0.17	0.99	1.66	0.49	2879	750	473	132	18	2	11	1	0	2	1	0
ACTN4	23	UB	0.07	0.34	0.64	1.17	ER	0.32	0.54	0.14	0.95	1.78	0.42	4990	912	1100	130	21	3	66	14	6	5	4	6

### Sheet: CY validation
	smRNA-FISH			RNA-seq							mRNA architecture					RBP-CLIP
Gene name	N (number of cells investigated)	smRNA-FISH	Fraction retained after digitonin treatment	RNA-seq	LS-TG	LS-ER	LS-CY	TG enrichment	ER enrichment	CY enrichment	mRNA length	CDS/protein size	3′UTR length	CDS exon length	Exon number	TIS11B	TIA1/L1	LARP4B	METAP2	HUR	PUM2	HNRNPC
BAG3	187	TG	0.26	TG	0.62	0.22	0.16	1.86	0.72	0.47	2561	576	537	432	4	11	2	4	0	1	1	0
DUSP1	162	TG	0.26	TG	0.71	0.16	0.12	2.13	0.55	0.36	2013	368	672	276	4	7	32	8	0	2	2	4
DNAJB1	138	TG	0.26	TG	0.77	0.1	0.13	2.3	0.32	0.39	2242	341	1176	341	3	21	3	7	0	0	0	0
IDH1	127	ER	0.31	ER	0.31	0.43	0.26	0.94	1.41	0.75	2318	415	852	156	10	4	21	4	0	5	0	0
TES	81	ER	0.35	ER	0.39	0.53	0.08	1.17	1.75	0.24	2736	422	1301	181	7	11	58	7	0	10	5	3
ALDH18A1	63	ER	0.55	ER	0.35	0.51	0.14	1.04	1.7	0.4	3352	796	833	140	18	10	16	5	0	3	0	0
MAP2K2	48	CY	0.08	CY	0.21	0.21	0.58	0.61	0.69	1.71	1727	401	277	109	11	1	0	2	5	0	0	0
MLST8	70	CY	0.08	CY	0.21	0.17	0.62	0.62	0.57	1.81	1671	327	540	123	9	1	0	6	4	0	0	0
SF3A2	67	CY	0.087	CY	0.23	0.26	0.51	0.7	0.86	1.48	1619	465	133	174	9	1	0	5	1	0	0	0
