## Supplementary material for "Subcytoplasmic location of translation controls protein output": Table S4

### Sheet: Logregress_RBP
RBP	TG_estimate	TG_std.error	TG_statistic	TG_p.value	ER_estimate	ER_std.error	ER_statistic	ER_p.value	CY_estimate	CY_std.error	CY_statistic	CY_p.value
CELF2_CLIP	-0.0103232	0.0478462	-0.215758	0.829176	-0.0671829	0.045683	-1.47063	0.141391	0.0183659	0.0459328	0.399843	0.689272
CPSF6_CLIP	0.0479484	0.0355032	1.35054	0.176844	0.00975815	0.0358069	0.272522	0.785221	-0.100276	0.0542134	-1.84966	0.0643626
CSTF2T_CLIP	0.0316626	0.0481572	0.657484	0.51087	-0.0943933	0.0507591	-1.85963	0.0629376	0.0493821	0.0312774	1.57884	0.114372
DDX24_CLIP	-0.13873	0.0562002	-2.4685	0.013568	0.035908	0.0386692	0.928594	0.3531	-0.127905	0.0337173	-3.79345	0.00014857
DDX6_CLIP	-0.031205	0.0467332	-0.667726	0.504308	-0.0833513	0.0451067	-1.84787	0.064621	-0.141619	0.0408765	-3.46456	0.000531099
EIF4A3_CLIP	0.00214935	0.0452577	0.0474914	0.962122	0.0954972	0.0348365	2.7413	0.00611964	-0.0206826	0.0373315	-0.554025	0.579562
FUS_CLIP	0.126083	0.0606509	2.07883	0.0376331	-0.0248211	0.0684548	-0.362591	0.71691	-0.0635751	0.0774571	-0.820779	0.411772
GEMIN5_CLIP	-0.0277593	0.0535202	-0.51867	0.603991	-0.00505682	0.0464422	-0.108884	0.913294	0.00847566	0.0334982	0.253018	0.800254
HNRNPC_CLIP	0.129516	0.0466569	2.77593	0.00550444	-0.00167658	0.040557	-0.0413389	0.967026	0.0744293	0.0434981	1.71109	0.0870637
HNRNPK_CLIP	-0.0751721	0.0717547	-1.04763	0.294811	0.0490265	0.0462489	1.06006	0.289118	0.0414722	0.0351898	1.17853	0.238587
HNRNPM_CLIP	0.0500285	0.0338229	1.47913	0.139106	0.0193804	0.038196	0.507394	0.611878	0.0554988	0.041413	1.34013	0.180203
IGF2BP3_CLIP	-0.164334	0.0700527	-2.34587	0.0189828	0.0598206	0.0392795	1.52295	0.127772	0.126695	0.0354265	3.57628	0.000348517
KHSRP_CLIP	-0.00596418	0.0367724	-0.162192	0.871155	0.0397932	0.0359108	1.10811	0.267813	-0.0757165	0.063594	-1.19062	0.233801
LARP4B_CLIP	-0.41049	0.0435309	-9.42986	4.10642e-21	-0.371579	0.0461499	-8.05157	8.17393e-16	0.359635	0.0397285	9.05233	1.39948e-19
LIN28B_CLIP	0.103973	0.0530485	1.95996	0.0500007	-0.214094	0.0616159	-3.47466	0.000511509	0.0836533	0.0625158	1.33811	0.180859
METAP2_CLIP	-0.123094	0.0788868	-1.56039	0.118667	-0.0161601	0.0543533	-0.297316	0.766226	0.254983	0.0338405	7.53483	4.88954e-14
ELAVL1_CLIP (HuR)	0.222169	0.0640051	3.47111	0.000518303	0.0646842	0.070515	0.917311	0.358979	0.0518314	0.0734851	0.705332	0.480603
PCBP2_CLIP	-0.301707	0.0671672	-4.49188	7.05984e-06	-0.0184115	0.049194	-0.374263	0.708209	0.13682	0.0389879	3.50928	0.000449319
PTBP1_CLIP	0.0359626	0.0486133	0.739769	0.45944	0.115429	0.035384	3.26217	0.00110562	-0.0620772	0.0433502	-1.43199	0.152146
PUM2_CLIP	0.115488	0.0430756	2.68106	0.00733899	0.00926097	0.0483164	0.191673	0.847998	-0.152527	0.0571125	-2.67064	0.00757058
TAF15_CLIP	0.0269971	0.0556666	0.484978	0.627692	-0.0237584	0.0628069	-0.378277	0.705225	-0.0249162	0.0646591	-0.385347	0.69998
TARDBP_CLIP	-0.0858968	0.0468931	-1.83176	0.0669873	0.0306449	0.0430634	0.711623	0.476698	0.0868327	0.0435919	1.99194	0.0463772
TIA1/L1_CLIP	-0.671094	0.0655112	-10.244	1.25978e-24	0.551455	0.0575233	9.58663	9.10062e-22	0.0243756	0.0581915	0.418885	0.6753
TIS11B_CLIP	0.315868	0.0604589	5.22452	1.74609e-07	-0.00596802	0.0651447	-0.0916118	0.927006	-0.37106	0.0730805	-5.07742	3.82598e-07

### Sheet: Logregress_RBP_architecture
Localization_factor	TG_estimate	TG_std.error	TG_statistic	TG_p.value	ER_estimate	ER_std.error	ER_statistic	ER_p.value	CY_estimate	CY_std.error	CY_statistic	CY_p.value
mRNA_length	-0.349558	0.0460868	-7.58478	3.33045e-14	0.48818	0.0426287	11.4519	2.3006e-30	-0.597906	0.0482729	-12.386	3.11346e-35
mean_cds_exon_length	0.445346	0.0320661	13.8884	7.45065e-44	-0.0852435	0.0433294	-1.96734	0.0491445	-0.457861	0.0551455	-8.30278	1.01705e-16
TIS11B_CLIP	0.512334	0.0569338	8.99878	2.28241e-19	-0.220777	0.0608575	-3.62776	0.00028589	-0.649247	0.070818	-9.16782	4.82682e-20
TIA1_L1_CLIP	-0.706601	0.059849	-11.8064	3.61745e-32	0.563575	0.051605	10.9209	9.15461e-28	0.0372184	0.0524899	0.709057	0.478289
LARP4B_CLIP	-0.464129	0.0426461	-10.8833	1.38488e-27	-0.23764	0.0449082	-5.29168	1.21198e-07	0.31499	0.0391096	8.05403	8.01106e-16
METAP2_CLIP	-0.277518	0.0785067	-3.53496	0.000407834	-0.103177	0.0510241	-2.02213	0.043163	0.320869	0.030969	10.361	3.73163e-25
HuR_CLIP	0.258213	0.0537034	4.80813	1.5235e-06	-0.252197	0.0580797	-4.34226	1.41028e-05	0.102306	0.0613521	1.66752	0.095411
PUM2_CLIP	0.180919	0.0399084	4.53336	5.80533e-06	-0.0399598	0.0439963	-0.908256	0.363743	-0.266835	0.0513951	-5.19183	2.08236e-07
HNRNPC_CLIP	0.0701861	0.0451915	1.55308	0.120403	-0.026577	0.0386352	-0.687897	0.491517	0.143207	0.0398782	3.59111	0.000329276
